# Molecular liver fingerprint reflects the seasonal physiology of the grey mouse lemur (*Microcebus murinus*) during winter

**DOI:** 10.1101/2021.12.22.473832

**Authors:** Blandine Chazarin, Margaux Benhaim-Delarbre, Charlotte Brun, Aude Anzeraey, Fabrice Bertile, Jérémy Terrien

## Abstract

Grey mouse lemurs (*Microcebus murinus*) are a primate species exhibiting strong physiological seasonality in response to environmental energetic constraint. They notably store large amounts of lipids during early winter (EW), which are thereafter mobilized during late winter (LW), when food availability is low. In addition, they develop glucose intolerance in LW only. To decipher how the hepatic mechanisms may support such metabolic flexibility, we analyzed the liver proteome of adult captive male mouse lemurs, which seasonal regulations of metabolism and reproduction are comparable to their wild counterparts, during the phases of either constitution or use of fat reserves. We highlight profound changes that reflect fat accretion in EW at the whole-body level, however, without triggering an ectopic storage of fat in the liver. Moreover, molecular regulations would be in line with the lowering of liver glucose utilization in LW, and thus with reduced tolerance to glucose. However, no major regulation was seen in insulin signaling/resistance pathways, which suggests that glucose intolerance does not reach a pathological stage. Finally, fat mobilization in LW appeared possibly linked to reactivation of the reproductive system and enhanced liver detoxification may reflect an anticipation to return to summer levels of food intake. Altogether, these results show that the physiology of mouse lemurs during winter relies on solid molecular foundations in liver processes to adapt fuel partitioning while avoiding reaching a pathological state despite large lipid fluxes. This work emphasizes how the mouse lemur is of primary interest for identifying molecular mechanisms relevant to biomedical field.
