## Supplementary material for "Molecular liver fingerprint reflects the seasonal physiology of the grey mouse lemur (*Microcebus murinus*) during winter": Table S2

### Sheet: Table S2
Table S2. List of the proteins contributing significantly (p<0,05) to either dimension 1 (N=813) or dimension 2 (N=759) of the principal component analysis (PCA) run on the 4522 proteins that were quantified in livers of early and late winter animals.
PCA Dimension 1				PCA Dimension 2
Protein ID	Correlation	p-value		Protein ID	Correlation	p-value
DNAJC11	0.969238	3.7749e-06		CLDN4	0.921904	0.000147981
CORO1B	0.948873	2.80985e-05		PPM1G	0.910214	0.000254825
DCTN4	0.941598	4.74161e-05		LSM3	0.907718	0.000283477
SPATS2L	0.938064	5.97157e-05		RHOG	0.89482	0.000470782
NT5E	0.930663	9.29492e-05		ACTR3	0.889676	0.000566206
SNX5	0.928601	0.000104242		ACY1	0.889295	0.000573789
ABI1	0.927698	0.000109492		DOCK2	0.887427	0.000612079
SWAP70	0.926419	0.000117262		COL6A3.1	0.88679	0.000625555
ANXA6	0.914765	0.000208125		MTFR1L	0.886386	0.000634211
HDAC1	0.911911	0.000236593		MYH10	0.885607	0.000651152
HNRNPL	0.90962	0.000261443		MRPS25	0.883756	0.000692711
AMPH	0.906567	0.000297466		KHDRBS1	0.883537	0.000697764
SF1	0.902845	0.000346162		PHYHD1	0.882896	0.000712677
ACSF2	0.899212	0.00039911		UTP3	0.881681	0.000741586
LMNA	0.896007	0.000450543		RBBP4	0.874502	0.000930204
ITPR2	0.893386	0.000496087		UGT1A8	0.869901	0.0010681
PPP4R3B	0.890959	0.000541183		RTCA	0.869424	0.00108319
ABCB11	0.888796	0.000583844		DNAJB11	0.86915	0.00109192
NUDC	0.888681	0.00058618		RIOX1	0.866987	0.00116276
FUS	0.888065	0.000598798		CFL1	0.865632	0.0012088
PPA1.1	0.885004	0.000664483		NUP37	0.862028	0.0013377
EIF3L	0.884846	0.000668004		COL6A3.2	0.861649	0.00135183
RARS	0.883481	0.000699043		STX7	0.859474	0.00143491
PGM1	0.879993	0.000783149		DNASE2	0.857574	0.00151046
AGK	0.876818	0.000865941		SORBS3	0.857267	0.00152295
ZC3H7A	0.875632	0.000898418		FBXO22	0.856512	0.00155394
VPS33A	0.875541	0.000900951		NCF1	0.856179	0.00156776
ATP1B1	0.873777	0.000951011		HARS2	0.854397	0.00164319
PITPNA	0.873066	0.000971752		SLC25A17	0.854086	0.00165663
NTM	0.872964	0.000974766		DTX3L	0.852444	0.00172885
PGM2	0.872389	0.00099182		ACTL6A	0.85235	0.00173307
PRKAA1	0.870873	0.00103781		CTSA	0.851673	0.00176353
GMPS	0.870592	0.00104648		PARP9	0.850129	0.00183453
FBLN1	0.868964	0.00109789		SVIL	0.850088	0.00183644
CRYM	0.868189	0.00112302		ARMC10	0.847004	0.0019845
SNRNP70	0.8665	0.00117918		ECHDC1	0.845227	0.00207364
CCT3	0.864416	0.00125126		VCAM1	0.844718	0.00209971
HNRNPH3	0.861125	0.00137151		DOCK2.1	0.843892	0.00214244
DSC2	0.85762	0.00150861		ASGR1	0.843154	0.00218124
GRHPR	0.856389	0.00155901		TIAL1	0.842214	0.0022313
DERA	0.853756	0.00167094		ACOT2.1	0.841892	0.00224865
DRP2	0.853567	0.00167923		CAPG	0.840606	0.00231891
MDP1	0.852679	0.00171837		COL6A3	0.837039	0.00252208
PSMD3	0.852594	0.00172215		TMEM109	0.83577	0.00259731
MFAP4	0.85246	0.00172812		PSME3	0.835733	0.00259955
G3BP1	0.849749	0.00185231		NECAP2	0.834948	0.00264695
NDRG2	0.84809	0.00193142		VPS4A	0.834258	0.00268914
UBQLN1	0.847635	0.00195355		UGT2B4	0.833875	0.00271271
CYP2D6.1	0.846628	0.00200313		2010-09-01	0.832416	0.00280409
NFIA	0.844055	0.00213398		RMC1	0.83225	0.00281459
PACSIN2	0.842516	0.00221515		EWSR1	0.829611	0.00298587
G3BP2	0.842078	0.00223864		OCIAD2	0.829422	0.00299839
CTNNBL1	0.840064	0.00234897		HNRNPUL1	0.829245	0.00301019
UTRN.2	0.839213	0.00239679		PTPRC	0.828108	0.00308665
CEACAM1	0.838305	0.00244856		VPS45	0.826967	0.0031648
IPO11	0.837733	0.00248156		WARS	0.826574	0.00319205
PGM1.1	0.83702	0.00252317		ARPC3	0.825486	0.00326832
REPS1	0.836147	0.00257481		KCTD12	0.824947	0.00330659
PRKAA2	0.835612	0.00260683		MRPS11	0.824612	0.00333056
CDC37	0.835046	0.00264099		DDAH2	0.823867	0.00338427
CAPRIN1	0.835018	0.00264272		CD81	0.823677	0.00339807
MTSS1	0.833786	0.00271825		GRSF1	0.820115	0.00366432
PPP4R2	0.832781	0.00278101		COL6A1	0.819775	0.0036905
RAB5C	0.832473	0.00280042		VPS35L	0.818437	0.0037948
STX8	0.831965	0.00283276		U2AF2	0.817388	0.00387805
LARP4	0.831469	0.00286452		UGT1A8.2	0.81653	0.00394709
OTULIN	0.83092	0.00289999		EXOSC6	0.816497	0.00394977
SCLY	0.829546	0.00299014		ITIH1	0.815945	0.00399463
LGALS8	0.829305	0.00300618		INPP5D	0.815895	0.00399876
MLXIPL	0.829286	0.00300744		MRPL19	0.814053	0.00415132
UTRN.1	0.826866	0.00317182		NAA10	0.811378	0.00438027
GSTA4	0.826181	0.00321946		PPM1B	0.810816	0.00442956
A1CF	0.825977	0.00323372		BAX	0.808167	0.00466696
USP39	0.825839	0.00324343		NAP1L1	0.807667	0.00471273
HIKESHI	0.82577	0.00324827		SSR4	0.802092	0.00524542
UBE3C	0.824325	0.00335121		GRK2	0.801627	0.00529172
KLC4	0.823505	0.00341061		UBE2V1	0.80049	0.00540616
HNRNPA1L2	0.822269	0.00350163		KRT19	0.799429	0.00551448
MIA3	0.822181	0.00350817		PSME2	0.79895	0.00556389
CYP2F1	0.821345	0.00357079		CTSB	0.798785	0.00558097
NEDD4	0.816686	0.00393444		RBMX	0.797481	0.00571743
UBXN4	0.814458	0.00411744		WASHC4.1	0.797353	0.00573092
CNOT3	0.813866	0.00416707		TMOD3	0.79644	0.005828
CSTF2T	0.81266	0.00426944		ALYREF	0.795373	0.00594293
ABCC6	0.811384	0.00437981		ARPC2	0.794887	0.00599583
KANK2	0.811334	0.00438413		NAA50	0.794791	0.00600636
NDUFB7	0.81123	0.00439325		MYL12B	0.794471	0.00604139
MOB3A	0.81121	0.004395		BRIX1	0.790993	0.00643172
STAB1	0.811067	0.00440746		COL6A2	0.790533	0.00648461
MLF2	0.81097	0.00441605		NUDT14	0.790283	0.00651352
PHKB	0.809929	0.00450802		FAM91A1	0.789998	0.00654657
FH	0.80954	0.00454277		PTGFRN	0.789527	0.00660148
DIMT1	0.808547	0.00463235		YWHAE	0.789119	0.00664926
ACSM2B	0.808492	0.00463733		RRAGC	0.788555	0.00671579
CALD1	0.807803	0.00470026		ACAP2	0.787161	0.00688215
WDR1	0.806105	0.00485792		ILK	0.786061	0.00701558
CAVIN2	0.806034	0.00486451		ZNF326	0.785652	0.00706556
EXOSC7	0.805788	0.00488775		SCPEP1	0.785444	0.00709104
NUP85	0.804655	0.00499543		RBM12	0.784733	0.00717888
ZZEF1	0.804384	0.00502152		TMEM205	0.783994	0.00727105
LMNB1	0.804112	0.00504767		ESYT1	0.783901	0.00728265
HNRNPLL	0.803389	0.00511789		CYP3A4.2	0.783191	0.007372
UTRN.3	0.8031	0.00514614		RPS10	0.782914	0.00740712
CCDC124	0.799577	0.00549929		EMC4	0.782677	0.00743714
CHMP1B	0.798638	0.00559632		HK3	0.78234	0.00748014
MRAS	0.798582	0.00560206		CAPZB	0.781529	0.00758425
HUWE1	0.798512	0.00560943		RPS11	0.781304	0.00761324
TMEM214	0.798399	0.00562116		HK1	0.780564	0.00770936
USP33	0.79741	0.00572494		PRKAR2B	0.779655	0.00782873
SERPINF2	0.796783	0.00579147		MRPL38	0.779094	0.00790297
STXBP2	0.796387	0.0058337		DPT	0.778892	0.00792972
ABCA6	0.796063	0.00586852		FSCN1	0.778624	0.00796546
LMAN2	0.795695	0.0059081		IDH2	0.777844	0.0080701
NEK7	0.794325	0.00605745		BAIAP2	0.77768	0.00809225
USP4	0.794063	0.0060863		SUB1	0.777127	0.00816726
HNRNPH1	0.793774	0.00611818		FCGRT	0.775449	0.0083975
SLC25A13	0.793662	0.0061306		MGMT	0.775125	0.00844251
DPYSL3	0.793122	0.00619076		MPV17	0.775088	0.00844766
STEAP3	0.792376	0.00627443		VKORC1L1	0.774848	0.00848118
UGT2B7.1	0.791554	0.00636754		SAP18	0.773996	0.00860066
LRRC47	0.791023	0.00642832		ARPC1B	0.773144	0.00872132
SERPINB9	0.788166	0.00676196		NUB1	0.773127	0.00872377
UQCC2	0.786682	0.00693997		GLMN	0.771636	0.00893801
ARHGEF1	0.786527	0.00695883		LIPA	0.770048	0.00917013
EHD2	0.785947	0.00702943		DPH6	0.769991	0.00917851
AASS	0.785306	0.00710809		HNRNPD	0.769744	0.00921494
CTBS	0.784549	0.00720172		CTR9	0.768773	0.00935953
PDXK	0.78384	0.00729026		ARF1	0.768265	0.00943579
COQ6	0.783531	0.00732919		CADM1	0.768095	0.00946133
DYNC1H1	0.783462	0.00733779		MPV17L2	0.768007	0.00947468
ACSL5	0.783077	0.00738649		LAS1L	0.76666	0.00967946
UBE2G2	0.783027	0.00739273		PTGES2	0.76607	0.00977022
MRPL32	0.782648	0.00744083		HLA.DQB1	0.765958	0.00978751
NUP98	0.782131	0.00750687		PSME1	0.765587	0.00984489
GBP4	0.782127	0.00750743		PALMD	0.765169	0.0099099
PPP2R5D	0.781628	0.00757142		MMS19	0.764331	0.010041
CERS4	0.780724	0.00768856		TIMM44	0.763018	0.010249
MTREX	0.7807	0.00769168		VIM	0.761799	0.0104447
ATL2	0.779821	0.00780685		SSRP1	0.760347	0.0106815
MTURN	0.779098	0.00790234		NUP62	0.759567	0.0108101
TGOLN2	0.778948	0.00792237		GSK3A	0.759019	0.0109011
EMC1	0.77894	0.00792337		CNPY3	0.758918	0.0109179
YTHDF3	0.778455	0.00798807		DPY30	0.758597	0.0109716
NOP58	0.778159	0.00802772		LNPEP	0.758593	0.0109722
EIF3D	0.775672	0.00836669		CLIC1	0.757388	0.0111752
HSPH1	0.775205	0.00843133		PGK1	0.757377	0.0111771
HSD3B7	0.774849	0.00848098		ARPC5	0.756578	0.0113133
PPP1CA	0.774307	0.00855686		BUB3	0.756327	0.0113561
FBXO6	0.773887	0.00861605		ENOPH1	0.755238	0.0115439
FAM114A2	0.773563	0.00866186		HMGB2	0.75508	0.0115715
PDCL3	0.77324	0.00870775		PRKCQ	0.755042	0.0115781
ERO1A	0.773124	0.00872418		LUC7L	0.755016	0.0115825
PECR	0.772668	0.00878932		RPL12	0.75414	0.0117355
AOC3.1	0.772311	0.00884048		ATP6V1H	0.753954	0.0117681
NOP56	0.771998	0.00888567		MRTO4	0.753416	0.0118631
STXBP3	0.771787	0.00891611		RCN2	0.753221	0.0118976
GBA	0.771752	0.00892115		ZCCHC8	0.753117	0.011916
CALR	0.771591	0.00894447		AKAP8L	0.752737	0.0119836
STAM	0.771185	0.0090035		ANP32A	0.752363	0.0120503
G3BP1.1	0.770527	0.00909962		ACP2	0.751691	0.0121708
CAT	0.769712	0.00921969		TCAF2	0.751535	0.0121989
PXK	0.767006	0.00962666		HCLS1	0.75144	0.0122161
PPIL1	0.765695	0.00982814		FAM107B	0.750443	0.0123969
TOM1L2	0.765143	0.00991396		UBXN1	0.75013	0.0124541
ACP6	0.764519	0.0100115		PPP1R12A	0.749784	0.0125175
ATP2A2	0.764344	0.0100389		CTCF	0.74889	0.0126824
BLMH	0.763981	0.0100962		SUOX	0.74863	0.0127306
SF3A2	0.763414	0.0101859		CASP3	0.747507	0.0129404
HPRT1	0.761309	0.0105243		STOM	0.74675	0.0130832
USP24	0.760531	0.0106513		SH3GLB1	0.746575	0.0131164
PUDP	0.760236	0.0106996		MFF	0.746318	0.0131652
MOSPD2	0.759351	0.0108459		CYC1	0.745292	0.0133614
EIF3C	0.758394	0.0110055		CHERP	0.745271	0.0133655
TRNT1	0.75728	0.0111936		ITIH2	0.745081	0.0134019
CNPY4	0.756256	0.0113683		PARS2	0.745067	0.0134047
UTP14A	0.755967	0.011418		CFL2	0.745017	0.0134144
RNPEP	0.755282	0.0115363		CTSD	0.744857	0.0134451
FBXO7	0.755074	0.0115724		HMGB1	0.744116	0.0135886
FGGY	0.75456	0.0116621		BCAT2	0.744047	0.013602
TRIM28	0.754179	0.0117286		SNX6	0.744	0.0136112
SHPK	0.754123	0.0117385		HSP90AB1	0.743891	0.0136326
RBKS	0.754085	0.0117451		CD36	0.743612	0.013687
MRPL50	0.75372	0.0118093		RBM27	0.743377	0.0137329
DIS3	0.753248	0.0118928		NMNAT1	0.743353	0.0137376
GCLC	0.752916	0.0119516		TRIO	0.742946	0.0138176
KARS	0.751939	0.0121261		HSD17B6	0.741223	0.0141595
ABHD5	0.751791	0.0121527		2002-09-01	0.74095	0.014214
EARS2	0.750428	0.0123997		RENBP	0.739927	0.0144205
DEPTOR	0.750242	0.0124337		PRELP	0.739468	0.0145136
HCFC1	0.749762	0.0125215		SMS	0.73887	0.0146358
PPP1R10	0.749696	0.0125337		UBTF	0.738067	0.0148008
ATG3	0.749683	0.0125361		TBL3	0.737784	0.0148593
RPS13	0.749328	0.0126014		SOD3	0.737272	0.0149656
EXOC7	0.749256	0.0126147		PDCD10	0.736591	0.0151077
PXN	0.749003	0.0126615		HMGA1	0.735744	0.0152857
HDHD3	0.74878	0.0127028		PDIA5	0.735036	0.0154358
PRDX6	0.748681	0.0127212		COL3A1	0.734685	0.0155105
NUDT5	0.747603	0.0129224		MLX	0.734532	0.0155432
EXOSC9	0.747039	0.0130285		EFHD2	0.734152	0.0156244
SLC38A3	0.747022	0.0130319		MRPS10	0.732724	0.0159326
DNM1L	0.745461	0.013329		PAPSS2	0.732686	0.0159409
EXOSC8	0.744105	0.0135907		CEP170B	0.732678	0.0159427
SRSF7	0.743644	0.0136806		HLA.DRB1	0.732369	0.0160099
IBA57	0.743382	0.013732		NDUFA8	0.731524	0.0161948
ACMSD	0.742824	0.0138414		DDX18	0.727946	0.0169945
DNPEP	0.742546	0.0138964		IK	0.727386	0.017122
SNTB1.1	0.742378	0.0139296		EPX	0.727327	0.0171356
SQSTM1	0.741983	0.0140079		SLC25A18	0.726473	0.0173314
NQO2	0.74142	0.0141201		CORO1A	0.726426	0.0173424
NCKAP1	0.739652	0.0144762		RAE1	0.726379	0.0173532
IGHMBP2	0.73842	0.0147282		SNX3	0.726003	0.01744
EIF2AK2	0.738302	0.0147525		PELP1	0.725334	0.0175954
ETFDH	0.737408	0.0149374		AGA	0.724639	0.0177575
LTA4H	0.736249	0.0151795		MAPK1	0.723755	0.0179656
AUP1	0.736165	0.0151972		BUD31	0.722906	0.0181669
UBR4.1	0.735431	0.015352		BCLAF1	0.721794	0.0184328
WDR82	0.734821	0.0154815		BCAS2	0.720839	0.0186634
RAI14	0.734702	0.0155068		PDLIM2	0.720159	0.018829
RALY.1	0.734599	0.0155288		VPS26B	0.719716	0.0189371
SRP68	0.733809	0.015698		ARPC4	0.71898	0.019118
PPP1R3B	0.733381	0.0157902		NUP88	0.718845	0.0191515
DAZAP1	0.732874	0.0158999		DES	0.718797	0.0191633
ERP44	0.732686	0.0159409		NAGLU	0.718459	0.0192468
ABCA9	0.73099	0.0163124		CPSF4	0.718183	0.0193153
DHDH	0.730951	0.016321		BTF3L4	0.717931	0.0193779
STAMBP	0.730622	0.0163939		IFITM3	0.717207	0.0195587
AMPD2	0.730272	0.0164717		SNX8	0.717011	0.0196078
HAX1	0.729498	0.0166443		PRMT1	0.716701	0.0196859
ARHGAP17	0.729485	0.0166472		ASAH1	0.716573	0.019718
NELFB	0.729452	0.0166546		DDX39B	0.716311	0.0197842
ATP1A1	0.72933	0.0166819		SAMHD1	0.715521	0.0199843
PEX16	0.728624	0.0168408		H2AFY	0.714643	0.0202084
ABCD3	0.728551	0.0168574		OASL	0.714233	0.0203137
RALY	0.728489	0.0168714		SHMT1	0.713096	0.0206075
OSBPL8	0.72791	0.0170027		NADK2	0.712851	0.0206712
EIF3B	0.726226	0.0173884		DCPS	0.712191	0.0208435
SETD3	0.726112	0.0174148		RDH16.2	0.712182	0.0208459
FNTA	0.726099	0.0174178		RBM42	0.712027	0.0208865
ADAR	0.725901	0.0174637		CD14	0.711436	0.0210418
NIPBL	0.725842	0.0174774		ALDH1A3	0.711309	0.0210753
CHMP1A	0.723835	0.0179467		IMP3	0.710296	0.0213436
NARS	0.722516	0.0182598		HACL1	0.710137	0.0213859
IDH1	0.722055	0.0183701		AHSG	0.709562	0.0215394
SLC27A5	0.720964	0.0186332		RBM12B	0.709512	0.0215529
SNX27	0.720598	0.0187221		CA5A.1	0.708776	0.0217508
PLP2	0.720177	0.0188246		AP3B1	0.707676	0.0220486
AR	0.720106	0.0188417		DPP7	0.707208	0.0221761
AASDHPPT	0.719682	0.0189454		BTAF1	0.70633	0.0224171
GLA	0.719563	0.0189748		CYP27A1	0.706041	0.0224967
LSM8	0.719401	0.0190145		ARL2	0.705846	0.0225504
MTHFS	0.718906	0.0191364		C1QBP	0.705339	0.0226908
AHCYL1	0.718358	0.0192719		SET	0.705288	0.0227049
CDKN2AIP	0.717779	0.0194159		COL1A2	0.704982	0.0227902
PPIF	0.717523	0.0194796		NIP7	0.704656	0.0228811
EPHX1	0.71711	0.0195831		GYG2	0.704319	0.0229753
LARP4B	0.717044	0.0195995		TDO2	0.704094	0.0230383
SRA1	0.717002	0.0196101		CYB5R1	0.702941	0.0233631
DPYSL2	0.716753	0.0196728		NHP2	0.702723	0.0234249
TAOK3	0.715776	0.0199194		TRAPPC3	0.702578	0.0234662
TXNL4A	0.714237	0.0203127		RAP2B	0.702495	0.0234897
PFDN4	0.713877	0.0204054		KPNA6	0.702445	0.0235041
AQP9	0.713406	0.0205271		THRAP3	0.702307	0.0235433
CPT2	0.713296	0.0205556		GCAT	0.700832	0.0239658
KDSR	0.712422	0.0207831		CHTOP	0.700822	0.0239687
STX4	0.711926	0.020913		CPVL	0.700664	0.0240142
KYNU.1	0.711854	0.0209319		AQR	0.700186	0.0241523
CAPN2	0.711743	0.0209609		TTPA	0.700113	0.0241737
PTPRK	0.711507	0.0210231		XDH	0.700052	0.0241913
PIGS	0.7115	0.0210249		ACIN1	0.699908	0.0242331
PIN1	0.711064	0.0211398		STAB2	0.699149	0.0244541
TOM1L1	0.709115	0.0216594		YWHAB	0.699023	0.0244909
SLC4A1AP	0.709099	0.0216638		THOC3	0.698787	0.0245602
TCEA1	0.708323	0.021873		SF3B3	0.698776	0.0245633
NDRG1	0.707825	0.0220081		PDCD6	0.697976	0.0247987
PSMA2	0.707721	0.0220363		SLC25A34	0.697652	0.0248942
SLCO1B3	0.707201	0.0221781		SEC14L2	0.69704	0.0250757
EHD4	0.706898	0.0222612		COL14A1	0.696394	0.0252684
ARMC8	0.705404	0.022673		FMNL1	0.694569	0.0258178
ATIC	0.705334	0.0226922		FN1	0.694547	0.0258243
GDPGP1	0.705289	0.0227049		MRPS27	0.694334	0.0258891
SH3GL1	0.705015	0.0227811		PTPN6	0.694296	0.0259006
OSBPL1A	0.704596	0.0228978		AP2A2	0.694243	0.0259168
HSD11B1	0.704517	0.0229198		FKBP5	0.692867	0.0263374
SAR1A	0.703858	0.0231044		CHMP3	0.692739	0.0263768
MARC1	0.703666	0.0231586		MYLK	0.691978	0.026612
FABP3	0.702766	0.0234128		FAM32A	0.691378	0.0267981
CCDC58	0.702684	0.023436		CYP2D6.2	0.690977	0.026923
FAU	0.702022	0.0236244		BBOX1	0.690836	0.0269669
MTMR14	0.701965	0.0236407		PPP2R5A	0.690705	0.0270082
ANXA6.1	0.701952	0.0236446		UBE2G1	0.690403	0.0271025
HERC4	0.701596	0.0237461		NUDT13	0.689936	0.0272492
NME2.1	0.699382	0.0243862		TOP2B	0.68988	0.0272669
GMFB	0.698265	0.0247133		RDH16	0.688221	0.0277927
SLC16A1	0.697973	0.0247993		COL1A1	0.688186	0.0278038
HNRNPA2B1	0.697932	0.0248115		PEX26	0.687793	0.0279293
MAOA	0.697222	0.0250216		RYDEN	0.687485	0.0280282
KIF5B.1	0.696856	0.0251305		TOP3B	0.687164	0.0281313
MOV10	0.696672	0.0251852		F2	0.686019	0.0285012
UTRN.4	0.696564	0.0252177		SBF1	0.684944	0.0288516
SNX2	0.696341	0.025284		RBM39	0.684251	0.0290789
MLYCD.1	0.696261	0.0253082		EPB41L2	0.684209	0.0290927
HSD11B2	0.696173	0.0253343		GCH1	0.683811	0.0292239
C19orf12	0.695499	0.0255367		FES	0.682848	0.029543
SLC27A4	0.694215	0.0259253		PPID	0.682244	0.0297442
ARFGAP2	0.69269	0.0263921		PTMS	0.681751	0.0299093
PGM3	0.692316	0.0265074		SULT1C2	0.681738	0.0299136
DDRGK1	0.69158	0.0267351		TYMP	0.680784	0.030235
CNPY2	0.691404	0.02679		PTRH2	0.680683	0.0302689
SNX12	0.691216	0.0268484		CGN	0.680617	0.0302912
FLAD1	0.691133	0.0268743		EPHX2	0.680475	0.0303394
SEC16B	0.690893	0.0269493		DBN1	0.680336	0.0303866
HSPA8	0.69088	0.0269533		PNKP	0.67852	0.0310065
USP15	0.690786	0.0269827		DYSF	0.677805	0.031253
ACOX1	0.690127	0.0271894		NCL	0.677598	0.0313245
GART	0.689812	0.0272883		BGN	0.677193	0.0314649
AADAC	0.689141	0.0275004		HDGFL2	0.676387	0.0317453
YBX1	0.688229	0.0277901		PRPF39	0.675501	0.032056
MOCS2	0.688156	0.0278134		SULT2A1	0.674853	0.0322842
MACF1	0.68804	0.0278504		NIT1	0.674795	0.0323047
SLC27A2	0.687899	0.0278954		STAG2	0.673687	0.0326979
SFT2D3	0.687589	0.0279947		PRPF19	0.673497	0.0327657
ARHGEF2	0.687027	0.0281755		NUDT7	0.672912	0.0329751
CMAHP	0.686951	0.0281999		SMUG1	0.672704	0.0330497
AKR1D1	0.686272	0.0284191		ITGB2	0.672479	0.0331304
CHMP2A	0.686227	0.0284337		TMCO1	0.672422	0.0331507
MACROD1	0.685516	0.0286648		CYP4F3.1	0.671465	0.0334964
ARCN1	0.685405	0.0287009		SMARCB1	0.670814	0.0337328
RHOA	0.685256	0.0287495		C1QTNF2	0.669415	0.0342446
EXOSC5	0.684499	0.0289975		SERPIND1	0.668725	0.0344987
SLC25A42	0.684458	0.029011		PLIN5	0.668503	0.0345808
PPP1CB	0.683394	0.0293617		OVCA2	0.668088	0.0347349
RDH13	0.683313	0.0293885		ELP2	0.667749	0.0348608
MRPL18	0.682495	0.0296606		CAPZA1	0.667338	0.0350139
EIF3E	0.682418	0.0296862		PGAM1	0.666959	0.0351558
PARVA	0.681006	0.0301599		ACTR2	0.664203	0.0361974
SGTA	0.68055	0.0303139		SART3	0.663494	0.036469
AHSA1	0.680194	0.0304347		EIF1AX	0.662922	0.036689
RPS15	0.679402	0.0307044		PFDN2	0.662394	0.0368928
DHRS7B	0.679045	0.0308265		KCTD14	0.661734	0.0371484
PTK2	0.678966	0.0308533		SYNGR2	0.661593	0.0372031
RDH14	0.678891	0.0308791		LUC7L2	0.661573	0.0372109
MAT2B	0.678776	0.0309186		SIGLEC1	0.661407	0.0372756
FUBP1	0.678517	0.0310074		RPL11	0.660687	0.0375568
WASL	0.678378	0.0310552		VNN3	0.66062	0.0375829
KIF5B	0.678038	0.0311723		TOLLIP	0.660057	0.0378038
ABCB7	0.67669	0.0316397		RECK	0.659678	0.0379529
KDM1A	0.675581	0.032028		NPTN	0.657253	0.0389171
ACOX3	0.675496	0.0320576		IFI30	0.657231	0.0389259
ASCC1	0.675425	0.0320826		SKP1	0.657036	0.0390041
UBE2K	0.675271	0.0321369		HPCAL1	0.656838	0.0390835
ARFGAP1	0.674946	0.0322514		HEPH	0.655755	0.0395206
TMEM65	0.674917	0.0322615		MSN	0.655604	0.0395821
NAXD	0.674139	0.0325371		TNC	0.65521	0.039742
STT3B	0.673925	0.0326134		AHSA1	0.655034	0.0398135
PGM5	0.673657	0.0327085		DIDO1	0.654745	0.0399313
EIPR1	0.673194	0.0328739		AP2B1	0.654626	0.03998
ASGR2	0.672113	0.0332621		2011-09-01	0.654263	0.0401284
CRYL1	0.671989	0.0333069		EXOSC10	0.654051	0.0402149
H3F3A	0.671157	0.0336082		NUP214	0.653995	0.0402379
NOP16	0.671155	0.0336088		TMPO	0.653805	0.0403158
DCAF11	0.670561	0.0338248		KRT7	0.653363	0.0404976
INTS3	0.670443	0.0338679		LCP1	0.653222	0.0405557
IPO5	0.670092	0.033996		TNS1.1	0.652723	0.0407619
ATIC.1	0.669438	0.034236		MYOF	0.652539	0.0408379
PLA2G15	0.668021	0.0347598		PAICS	0.652377	0.0409052
EMD	0.66683	0.035204		PTMA	0.651905	0.041101
VTI1B	0.66673	0.0352414		ANXA4	0.651841	0.0411275
SEC16A	0.666322	0.0353946		SIN3A	0.651544	0.0412514
TOMM40L	0.666058	0.035494		CSTF3	0.651139	0.0414205
FXYD1	0.666035	0.0355026		SEC11C	0.651111	0.0414321
SHC1	0.665915	0.035548		PLOD1	0.650423	0.0417207
GSKIP	0.665519	0.0356973		TMEM97	0.649753	0.0420029
NMT1	0.665104	0.0358546		ERP29	0.648753	0.042426
NAA25	0.663485	0.0364724		STOML2	0.64849	0.0425381
MRPS2	0.66321	0.0365779		HNF4A	0.647702	0.0428743
RPA1	0.662589	0.0368173		SIRT2	0.647663	0.0428908
MPST	0.662265	0.0369425		PCBP1	0.647471	0.0429732
MTMR6	0.662239	0.0369524		EMC10	0.64746	0.042978
ZNF22	0.661307	0.0373148		SF3A3	0.647445	0.0429841
RANBP2	0.661052	0.0374141		CARD19	0.646357	0.0434522
RASIP1	0.661026	0.037424		ECI1	0.645973	0.0436181
ATE1	0.660994	0.0374367		GNAI2	0.645897	0.0436514
NUDT2	0.6599	0.0378656		SMU1	0.645094	0.044
UROC1.1	0.659771	0.0379165		GCLM	0.644333	0.0443319
RIC8A	0.659553	0.0380024		HGFAC	0.643937	0.0445055
DIO1	0.658683	0.0383466		PRPF4	0.642556	0.0451143
TKT	0.658192	0.0385417		CLIC4	0.642241	0.0452536
RNF31	0.657853	0.0386769		NDUFA10	0.642127	0.0453042
LMNB2	0.657643	0.0387607		CD9	0.641491	0.0455871
RPRD1B	0.657138	0.0389632		PON3	0.641193	0.0457204
SPG11	0.656931	0.0390462		PLG	0.640823	0.045886
NUP43	0.656808	0.0390958		IL16	0.64044	0.0460576
GLYR1	0.656563	0.0391944		N4BP2L1	0.639075	0.0466729
SORBS2	0.656545	0.0392017		TPR	0.63893	0.0467384
PSMB10	0.656058	0.0393982		GSR	0.638921	0.0467429
AP3M1	0.655671	0.0395547		CSE1L	0.63874	0.0468248
WDR6	0.654756	0.0399267		DHRS4	0.638699	0.0468432
EXOSC2	0.654369	0.0400847		NCALD	0.638466	0.0469494
SMAP2	0.654093	0.0401977		PCYT1A	0.638159	0.0470892
NNT	0.65367	0.0403713		CD163	0.637935	0.047191
SRRT	0.653319	0.0405159		BTK	0.637638	0.0473266
GNL3	0.652855	0.0407071		IL6ST	0.637481	0.0473985
STEAP4	0.652645	0.0407939		COQ10B	0.636568	0.0478175
IPO7	0.652581	0.0408207		TRA2B	0.635934	0.04811
PRRC2C	0.651946	0.041084		PYROXD2	0.635514	0.0483044
MTCH2	0.651935	0.0410887		MLEC	0.635414	0.0483506
NAGA	0.651617	0.0412211		MYO1D	0.634308	0.0488654
HIP1R	0.651578	0.0412372		COPS4	0.633635	0.0491805
FBN1	0.651552	0.041248		ARF6	0.633379	0.0493005
PPIE	0.651361	0.0413279		FAM49B	0.631962	0.0499692
ANKRD44	0.651294	0.0413556		HBA1.1	-0.632209	0.0498522
RABEP1	0.65038	0.0417388		TRAPPC1	-0.632213	0.0498501
MRPL44	0.650156	0.0418327		CNP	-0.6341	0.0489627
AKR1C3.2	0.649898	0.0419417		SNU13	-0.634276	0.0488802
NUDT21	0.649895	0.0419426		EPB41	-0.634348	0.0488467
AKR1C3.1	0.649713	0.0420194		HTRA2	-0.635158	0.0484698
AKR1B1	0.649172	0.0422483		CMAS	-0.635483	0.0483189
GABARAPL1	0.649102	0.0422781		SYNRG	-0.635666	0.0482341
SLC22A7	0.648487	0.042539		NDUFA4	-0.635757	0.0481917
PA2G4	0.648422	0.0425667		C9	-0.636269	0.0479552
DDX17	0.648276	0.0426293		SORD.2	-0.636357	0.0479148
PSMB4	0.647665	0.0428902		PRPS1	-0.63646	0.0478674
CAV1	0.647341	0.0430289		C5	-0.637169	0.0475414
RBP1	0.646883	0.0432255		HDDC3	-0.63723	0.0475133
COPS5	0.646502	0.0433897		RAB38	-0.637351	0.0474582
SDHA	0.645189	0.0439585		RPL36A	-0.6376	0.047344
NDRG3	0.64503	0.0440276		SFXN4	-0.63813	0.0471022
ADPRH	0.644228	0.0443782		DYNC1I2	-0.638873	0.0467646
ZBTB20	0.643884	0.0445289		GCDH	-0.639937	0.0462838
GLB1	0.642606	0.0450922		EEF1A1	-0.640191	0.0461694
HM13	0.642217	0.0452645		ARL3	-0.640259	0.0461388
RASA1	0.641677	0.0455044		RELA	-0.640386	0.0460816
NDUFB5	0.641661	0.0455116		NPLOC4	-0.641579	0.0455483
OGN	0.641316	0.0456654		ESPN	-0.641749	0.0454725
GNB4	0.639854	0.046321		MRPL53	-0.642276	0.0452384
HNRNPA0	0.639151	0.0466386		PIN4	-0.64243	0.0451699
CYP4B1	0.638916	0.0467452		IRGQ	-0.64247	0.0451524
PEX19	0.638775	0.0468089		G6PD	-0.643187	0.0448355
SERPINH1	0.638734	0.0468274		FBXW8	-0.643403	0.0447403
EML2	0.638215	0.0470635		TBK1	-0.643747	0.044589
UMPS	0.637325	0.0474701		NCKIPSD	-0.644487	0.0442646
CCNY	0.637197	0.0475286		PIP4K2C	-0.644951	0.044062
SLC25A30	0.637063	0.0475901		HBS1L	-0.645266	0.0439248
MRM2	0.636865	0.047681		DNAJC19	-0.646392	0.0434374
UBR4	0.636138	0.0480158		NME4	-0.647072	0.0431444
SRP19	0.635311	0.0483987		GPHN	-0.647537	0.042945
CASP6	0.63523	0.0484361		IDNK	-0.648218	0.0426539
LPGAT1	0.63502	0.0485338		THRSP	-0.648451	0.0425545
GSTK1	0.634032	0.0489942		MTO1	-0.648549	0.0425128
TERF2	0.634026	0.0489973		PRRC1	-0.648551	0.0425121
EPB41L3	0.633129	0.0494182		PFKM	-0.648608	0.0424876
TFR2	0.632452	0.0497372		PDK1	-0.648652	0.0424691
BAP18	0.632339	0.0497905		GLRX5	-0.650065	0.041871
LSM4	0.632122	0.0498935		HAL	-0.650746	0.0415848
PTPN23	-0.632425	0.0497498		FLYWCH2	-0.650902	0.0415196
FXR2	-0.633502	0.0492428		RWDD1	-0.650906	0.0415179
AMDHD2	-0.633542	0.0492242		MYD88	-0.651081	0.0414447
LARS2	-0.63375	0.0491262		SORD.1	-0.651341	0.0413361
ECPAS	-0.634002	0.0490086		RPL37A	-0.652515	0.0408481
OGDHL	-0.635178	0.0484603		UQCRC2	-0.653429	0.0404703
TRAPPC8	-0.63526	0.0484224		NDUFAF4	-0.653949	0.0402569
PRCP	-0.635632	0.0482499		OTUB1	-0.654439	0.040056
CLUH	-0.636351	0.0479176		ZC3H4	-0.654489	0.0400358
RAB3GAP2	-0.636641	0.0477839		HGD	-0.654807	0.0399061
PROS1	-0.636807	0.0477075		PAIP2B	-0.654949	0.039848
LSM14A	-0.637169	0.0475415		RPS16	-0.655274	0.0397158
MYO5B	-0.63744	0.0474176		DYNLRB1	-0.655291	0.0397091
UBE2M	-0.637491	0.0473939		FYCO1	-0.656577	0.0391885
NUDCD1	-0.637772	0.0472654		OARD1	-0.656658	0.039156
TFRC	-0.638641	0.0468697		SRPRA	-0.656691	0.0391429
NUP155	-0.640028	0.0462427		MRPS21	-0.65729	0.0389021
SIL1	-0.640333	0.0461055		RRAS2	-0.658919	0.0382529
KNG1	-0.641294	0.0456751		PSMC2	-0.659055	0.0381992
DENR	-0.641366	0.0456431		EMC2	-0.659904	0.037864
LRRC41	-0.641464	0.0455995		PGRMC1	-0.660335	0.0376947
FBXO21	-0.641616	0.0455317		TRAPPC2	-0.661086	0.0374009
LMO7	-0.641787	0.0454553		MOCS1	-0.661103	0.0373942
G6PD	-0.641895	0.0454073		NDUFC2	-0.663043	0.0366423
RFC3	-0.642073	0.0453281		GLRX	-0.66319	0.0365856
DHX30	-0.642317	0.0452202		GGH	-0.663637	0.0364139
CCAR2	-0.642919	0.0449536		POLG	-0.663672	0.0364005
U2SURP	-0.642958	0.0449365		SCFD1	-0.664154	0.0362163
RBM4B	-0.644349	0.0443248		DPM3	-0.664292	0.0361636
ACOT9	-0.644599	0.0442156		MMAA	-0.664498	0.0360851
SYMPK	-0.644828	0.0441157		PRXL2A	-0.6652	0.0358181
TF.1	-0.645451	0.0438448		VAT1	-0.665876	0.0355624
HEXD	-0.645645	0.0437605		VNN1	-0.66589	0.0355575
DHX57	-0.645822	0.0436838		COA6	-0.665943	0.0355375
GCC2	-0.645918	0.043642		RPS7	-0.666823	0.0352064
DCP1A	-0.64606	0.0435806		HBA1	-0.666867	0.0351899
ARHGAP18	-0.646311	0.0434724		RPS27L	-0.667645	0.0348994
PRPF4	-0.646348	0.0434561		HPX	-0.668023	0.0347591
EMC7	-0.646532	0.0433768		NUDT4	-0.668023	0.034759
ITGAV	-0.648202	0.0426608		PDHB	-0.668653	0.0345256
TMEM43	-0.649287	0.0421996		DYNC2H1	-0.66975	0.0341214
ACTN4	-0.649626	0.0420561		HSPE1	-0.670235	0.0339441
ZW10	-0.649802	0.0419821		ELOB	-0.670454	0.0338639
ITCH	-0.650288	0.0417772		DHRS3	-0.670535	0.0338344
CHID1	-0.651006	0.0414763		COX6B1	-0.670991	0.0336681
DIAPH1	-0.651295	0.0413554		MAPRE1.1	-0.671772	0.0333854
TTC37	-0.651336	0.0413383		PPP6C	-0.672493	0.0331255
SERPINA6	-0.651622	0.0412187		LACTB2	-0.673089	0.0329116
AFM	-0.65177	0.0411574		FDXR	-0.674783	0.0323091
CTH.1	-0.65188	0.0411114		ANXA7	-0.674829	0.0322928
GOLGA5	-0.652015	0.0410553		NDUFB3	-0.675022	0.0322245
PSMD2	-0.652944	0.0406705		ALDOB	-0.675263	0.0321398
GMDS	-0.653475	0.0404515		CHKB	-0.675593	0.0320236
CPN2	-0.654315	0.040107		RPL38	-0.67632	0.0317687
IDH3B	-0.654322	0.0401039		NDUFA3	-0.677096	0.0314985
ROCK1	-0.655096	0.0397884		PSMB8	-0.677129	0.031487
PON1	-0.656526	0.0392092		ACSS2	-0.677306	0.0314256
DIS3L2	-0.657183	0.0389451		MSMO1	-0.677618	0.0313175
CPS1	-0.65745	0.0388382		RPS19	-0.67884	0.0308965
UBA2	-0.657633	0.0387648		RFC5	-0.678931	0.0308655
GSPT2	-0.657969	0.0386308		MAD2L1	-0.679483	0.0306767
ROCK2	-0.658896	0.0382621		MMAB	-0.68008	0.0304735
GOLGA3	-0.659313	0.0380972		MESD	-0.680183	0.0304384
PSMD9	-0.659704	0.0379429		PDHX	-0.680786	0.0302343
ACAT1	-0.659711	0.0379401		UQCR10	-0.681471	0.0300035
DRG1	-0.659736	0.0379304		PARK7	-0.682013	0.0298216
BAIAP2L1	-0.659833	0.0378919		PRDX1	-0.684817	0.028893
KATNAL2	-0.660509	0.0376264		SCRN3	-0.685216	0.0287625
MAP2K4	-0.660961	0.0374497		RIPK1	-0.685588	0.0286412
PLAA	-0.661444	0.0372612		TIMM8A	-0.686864	0.028228
ERAP1	-0.661477	0.0372485		MTHFD2	-0.687113	0.0281477
MCAT	-0.66151	0.0372355		ACYP2	-0.68722	0.0281133
XPNPEP2	-0.662285	0.036935		NDUFB4	-0.687496	0.0280246
UROD	-0.662297	0.03693		PPP1R7	-0.68765	0.0279751
TAX1BP3	-0.662813	0.0367309		MGST1	-0.688021	0.0278566
NPL	-0.662859	0.0367131		CYP51A1	-0.688469	0.0277138
CTRC	-0.662971	0.03667		UQCRC1	-0.688665	0.0276515
CLTC	-0.663108	0.0366171		ASCC2	-0.688705	0.0276386
GCK	-0.663475	0.0364761		TRAPPC4	-0.688714	0.0276358
P4HB	-0.664292	0.0361637		IER3IP1	-0.688797	0.0276095
EIF4E2	-0.664706	0.0360058		NDUFS5.1	-0.689563	0.0273668
S100A13	-0.665549	0.035686		PABPC1	-0.690716	0.0270045
GFPT2	-0.666937	0.0351638		CHCHD4	-0.6924	0.0264813
APCS.1	-0.667221	0.0350577		TBC1D8B	-0.694614	0.0258042
NAGS	-0.668676	0.0345169		MSRB3	-0.695116	0.0256524
NUP153	-0.668917	0.0344281		TIMM8B	-0.695816	0.0254416
RDX	-0.669198	0.0343243		ACTR1B	-0.696223	0.0253195
SEC31A	-0.669613	0.0341719		EXOSC1	-0.697897	0.024822
HNRNPAB	-0.671037	0.0336515		BOLA1	-0.698827	0.0245483
MON2	-0.671237	0.0335792		RNASE4	-0.698964	0.0245082
PARVB	-0.671914	0.0333338		ISCU	-0.698999	0.0244981
PSMG2	-0.671915	0.0333337		UBAC1	-0.699125	0.0244613
PRKCSH	-0.672323	0.0331867		ACSL4	-0.702207	0.0235718
MYH14	-0.672609	0.0330838		ACTR1A	-0.702313	0.0235416
COG5	-0.672634	0.0330746		DGAT1	-0.702751	0.0234171
TBCE	-0.672687	0.0330558		MAN1B1	-0.704307	0.0229786
ADH5	-0.6727	0.033051		GLTP	-0.704321	0.0229746
EXOC6	-0.67389	0.0326258		NLN	-0.704506	0.022923
MTHFD1L	-0.673972	0.0325965		TXNRD2	-0.70574	0.0225798
MRPL2	-0.674963	0.0322453		EXOC5	-0.70592	0.0225301
SERPING1	-0.675006	0.0322304		METAP1	-0.70635	0.0224114
FAM160B1	-0.675405	0.0320895		EIF3K	-0.706574	0.02235
RELCH	-0.676183	0.0318166		RNF7	-0.70781	0.0220121
NID2	-0.676538	0.0316929		LECT2	-0.707902	0.0219871
IARS	-0.677409	0.0313898		HSD17B7	-0.708216	0.0219021
SELENOP	-0.677765	0.0312667		CXADR	-0.708845	0.0217321
MAGI1	-0.677984	0.031191		ISCA2	-0.709165	0.021646
NPM3	-0.678875	0.0308847		APOC3	-0.709965	0.0214318
EIF5	-0.678952	0.030858		PITHD1	-0.710743	0.0212248
PRDX4	-0.679084	0.0308129		ENO1	-0.711259	0.0210884
NOMO1	-0.67958	0.0306435		COX7A2L	-0.711716	0.0209682
PTER	-0.679879	0.0305418		STX5	-0.712763	0.0206942
OXA1L	-0.68077	0.0302397		TTC38	-0.713168	0.0205888
SKIV2L	-0.681035	0.0301502		SPRYD7	-0.713304	0.0205534
EEF2	-0.681561	0.0299732		NDUFA2	-0.714771	0.0201757
STAU1	-0.68161	0.0299566		NDUFA9	-0.715298	0.020041
XRN1	-0.681741	0.0299126		PFKL	-0.716025	0.0198564
ERLIN1	-0.682346	0.0297104		ULK1	-0.716373	0.0197685
ATP6V1C1	-0.682479	0.029666		PSMG3	-0.716501	0.0197362
DHODH	-0.683806	0.0292256		RHOF	-0.71663	0.0197038
IFI35	-0.684949	0.0288499		S100A16	-0.716937	0.0196266
PDIA3	-0.686521	0.0283386		GDI2	-0.716957	0.0196215
HYKK	-0.686563	0.0283251		MRPL27	-0.718037	0.0193517
MRPS9	-0.686938	0.028204		SDF2	-0.71813	0.0193284
HOOK1	-0.687383	0.0280609		AARSD1	-0.718637	0.0192027
MPP6	-0.688942	0.0275633		SEC13	-0.719465	0.0189987
SUMO1	-0.691388	0.026795		MAP2K1	-0.719781	0.0189212
POLR2B	-0.691485	0.0267647		NDUFA5	-0.721349	0.01854
CUL7	-0.69163	0.0267198		NDUFA13	-0.721759	0.0184412
CGNL1	-0.69223	0.0265339		PCK2	-0.72309	0.0181232
FAM98A	-0.694036	0.0259798		BAAT	-0.723562	0.0180112
ALG13	-0.694306	0.0258977		BOLA2	-0.724034	0.0178998
PFKP	-0.694479	0.0258451		MTHFD1.1	-0.724167	0.0178683
PFKFB2	-0.69464	0.0257963		TTC36	-0.724375	0.0178194
PLEKHA7	-0.695602	0.0255058		ACOT13	-0.72535	0.0175916
EXOC3	-0.696432	0.025257		METTL26	-0.72539	0.0175822
TBCK	-0.69658	0.0252128		COMMD3	-0.725656	0.0175204
FBLN2	-0.697668	0.0248896		STAM2	-0.725861	0.017473
RRM1	-0.699132	0.0244593		RAB24	-0.726041	0.0174313
ERGIC3	-0.699225	0.024432		RPL36A.1	-0.726489	0.0173279
OSBP	-0.699476	0.0243587		PDHA1	-0.726612	0.0172994
FARSA	-0.699773	0.0242722		ARMT1	-0.727454	0.0171067
SAFB2	-0.699918	0.0242301		TM7SF2	-0.728218	0.0169327
SGPL1	-0.700442	0.0240784		SLC25A32	-0.728622	0.0168413
ATL3	-0.701826	0.0236805		SLC25A16	-0.72992	0.01655
ABRAXAS2	-0.702761	0.0234143		TBL2	-0.732045	0.0160806
FAM234A	-0.702957	0.0233587		GALNS	-0.732551	0.0159702
PDP1	-0.703375	0.0232407		ATP6V1G1	-0.732644	0.0159501
DCTN1	-0.704428	0.0229446		MRPS36	-0.732926	0.0158887
USP5	-0.704432	0.0229435		DYNLT3	-0.734254	0.0156026
SEL1L	-0.705863	0.0225459		LSS	-0.735611	0.015314
MYO18A	-0.708159	0.0219176		PGD	-0.736132	0.0152039
HRG	-0.708331	0.021871		AP3S1	-0.736821	0.0150597
MMRN1	-0.708372	0.0218598		OLA1	-0.737468	0.0149248
HDHD5	-0.709282	0.0216146		CISD1	-0.738311	0.0147506
XPO7	-0.709351	0.021596		WDFY1	-0.738942	0.0146211
NUDT4B	-0.709738	0.0214925		TXN	-0.739024	0.0146042
FGA	-0.710359	0.021327		RAB17	-0.74021	0.0143632
CUTC	-0.711789	0.0209489		COG6	-0.740392	0.0143263
DHX38	-0.711934	0.0209108		FDPS	-0.741007	0.0142026
QSOX1	-0.712273	0.0208219		PCNP	-0.741294	0.0141452
MANBA	-0.713313	0.0205511		MRPL55	-0.741904	0.0140235
VPS16	-0.715071	0.0200991		ATP5ME	-0.742658	0.0138743
PIK3R4	-0.715313	0.0200372		NDUFA7	-0.742923	0.013822
MAN2A1	-0.715374	0.0200216		DCTN3	-0.743155	0.0137764
GC	-0.71543	0.0200074		FAM114A1	-0.744434	0.013527
TNPO3	-0.716306	0.0197855		GOLPH3	-0.744592	0.0134963
ZYX	-0.71641	0.0197591		EIF3J	-0.744909	0.0134351
DDO	-0.718275	0.0192925		FDFT1	-0.744992	0.0134192
APOE	-0.718303	0.0192855		PABPC4	-0.745297	0.0133605
GRIPAP1	-0.718491	0.0192388		MTPN	-0.745326	0.0133548
C4BPA	-0.718511	0.0192339		HBB	-0.746019	0.0132221
AARS2	-0.718649	0.0191999		FAM160B2	-0.746275	0.0131733
DSG2	-0.718666	0.0191956		SPG7	-0.748501	0.0127546
ITIH4	-0.719267	0.0190473		DDT	-0.74919	0.0126269
BHMT	-0.719581	0.0189702		RIDA	-0.750271	0.0124283
ITGB3	-0.720207	0.0188171		NSDHL	-0.751035	0.0122892
EPRS	-0.72022	0.018814		UCHL5	-0.752811	0.0119704
OSBPL11	-0.721306	0.0185504		RAB22A	-0.753278	0.0118875
MGAT2	-0.721442	0.0185176		PSMG4	-0.753811	0.0117933
SUPV3L1	-0.721611	0.018477		STARD10	-0.757015	0.0112387
NAA15	-0.721625	0.0184734		DLST	-0.758513	0.0109857
FBXO3	-0.722544	0.0182532		DOHH	-0.758545	0.0109803
PFAS	-0.722642	0.0182297		PRPS2	-0.759418	0.0108347
C1QB	-0.722778	0.0181974		FPGS	-0.760179	0.0107091
DDX3X	-0.723284	0.018077		NDUFS5	-0.761697	0.0104613
SERPINA4	-0.724053	0.0178954		SCD	-0.761906	0.0104276
TF	-0.724082	0.0178885		NUDT3	-0.763031	0.0102469
PGLYRP2	-0.72509	0.0176523		MRPL47	-0.763917	0.0101063
IFIH1	-0.725166	0.0176345		CMPK1	-0.764591	0.0100002
DYNC1LI1	-0.725789	0.0174895		MRPS23	-0.764896	0.00995253
FOCAD	-0.726015	0.0174372		ATXN2L	-0.765021	0.00993295
PLEKHA6	-0.726312	0.0173686		GLTPD2	-0.765594	0.00984386
ALCAM	-0.726314	0.0173682		DCAKD	-0.766201	0.00975005
NT5C2	-0.727401	0.0171187		GSTA5	-0.766395	0.00972019
ARMCX3	-0.728257	0.0169239		RPL13A	-0.767983	0.00947824
MYH9	-0.728337	0.0169058		HMGCS1	-0.768578	0.00938878
CFHR1	-0.728414	0.0168883		YKT6	-0.769342	0.00927466
CC2D1B	-0.728602	0.0168459		TBCA	-0.769692	0.00922267
STK24	-0.729186	0.0167144		ETFRF1	-0.771041	0.00902448
LGALSL	-0.731259	0.0162532		FBP1	-0.771285	0.00898894
UBA1	-0.731607	0.0161766		RPS9	-0.771518	0.00895497
KIF1A	-0.733184	0.0158329		C1QTNF9	-0.772037	0.00887992
SDSL	-0.734719	0.0155032		SCFD2	-0.772123	0.00886758
MOGS	-0.734728	0.0155014		NSFL1C	-0.773349	0.00869223
H6PD	-0.735172	0.0154068		ZEB2	-0.774343	0.00855188
MAN2C1	-0.736886	0.015046		ASS1	-0.775321	0.00841527
STAT6	-0.738143	0.0147853		SULT1C4	-0.775636	0.00837156
NRDC	-0.739172	0.0145739		DLAT	-0.777723	0.00808651
HSD17B2	-0.739641	0.0144786		AMDHD1	-0.778928	0.00792497
KTN1	-0.740571	0.0142903		ACADL	-0.779453	0.00785538
VCP	-0.740708	0.0142627		NFU1	-0.779781	0.00781204
BAZ1B	-0.740723	0.0142596		NAPA	-0.781999	0.00752377
COG4	-0.740831	0.014238		LDHD	-0.782894	0.00740965
VWA5A.1	-0.740925	0.0142191		CAMSAP3	-0.783904	0.00728229
WBP2	-0.741177	0.0141686		LRRC57	-0.784963	0.00715041
NUCB2	-0.741396	0.0141248		MOGAT1	-0.785955	0.00702851
ITIH3	-0.741552	0.0140936		RPL34	-0.7864	0.00697428
LIG3	-0.742557	0.0138942		ARRB2	-0.78747	0.00684504
UNC45A	-0.742686	0.0138687		RAB8A	-0.787903	0.00679323
SLC9A3R1	-0.743628	0.0136838		COPZ2	-0.789045	0.00665798
DCAF8	-0.743772	0.0136557		TTC9C	-0.79005	0.0065406
CUL3	-0.745613	0.0132997		PRDX2	-0.790876	0.00644512
EMILIN3	-0.745693	0.0132844		ALOX15.1	-0.791179	0.00641045
PDS5A	-0.746186	0.0131904		TXNDC17	-0.791621	0.00636
LARS	-0.746471	0.0131362		ATP5PD	-0.791682	0.00635295
C1S	-0.74667	0.0130984		COX6A1	-0.791998	0.00631718
EFL1	-0.747471	0.0129473		PRKRA	-0.792535	0.00625655
LRPPRC	-0.747653	0.0129129		PSMB2	-0.793363	0.00616382
MPI	-0.749609	0.0125497		MTX1	-0.793479	0.00615094
GLCE	-0.750497	0.0123871		UQCRFS1	-0.793809	0.00611433
C3	-0.75056	0.0123755		FOXRED1	-0.793845	0.0061104
KPNB1	-0.751143	0.0122698		ACADM	-0.793994	0.00609388
PLD3	-0.752169	0.0120851		DPP3	-0.794544	0.00603333
NAMPT	-0.752351	0.0120523		RPL23	-0.795527	0.00592626
EDC4	-0.753085	0.0119217		ATP5MG	-0.797754	0.00568871
TMEM43.1	-0.753114	0.0119165		MCEE	-0.799814	0.00547497
HSD17B12	-0.75329	0.0118853		MRPL12	-0.801855	0.00526905
EIF3A	-0.753715	0.0118103		HSPB8	-0.80346	0.00511095
ST6GAL1	-0.754461	0.0116793		COMMD8	-0.80841	0.00464479
ADHFE1	-0.757309	0.0111886		HBQ1	-0.809755	0.00452352
ERLEC1	-0.758521	0.0109843		EMC8	-0.810554	0.00445262
HGFAC.1	-0.758885	0.0109234		NDUFB10	-0.810963	0.00441658
NCDN	-0.760307	0.010688		CELF1	-0.814646	0.00410173
PPL	-0.76119	0.0105436		LDHA	-0.815675	0.00401671
NPEPPS	-0.761361	0.0105159		MAP3K20	-0.817086	0.00390227
CTH	-0.761926	0.0104243		RAB2A	-0.817761	0.00384825
PDCD4	-0.762026	0.0104082		GUK1	-0.818584	0.00378323
HDLBP	-0.763755	0.010132		PALM	-0.818798	0.00376644
CYP3A5	-0.764922	0.00994848		BOK	-0.819057	0.00374619
CFI	-0.765727	0.00982324		RAB14	-0.819162	0.003738
DHX36	-0.766494	0.00970493		TRAPPC6A	-0.820434	0.00363993
TAT	-0.76699	0.00962905		CRYZ	-0.820697	0.00361982
COPA	-0.768604	0.00938485		UQCRQ	-0.821811	0.00353574
YME1L1	-0.769264	0.00928621		ARAF	-0.822044	0.00351836
S100A14	-0.770223	0.00914423		SOD2	-0.822178	0.00350835
PKM	-0.770794	0.00906046		MSRA	-0.823359	0.0034213
TUBGCP2	-0.771134	0.00901087		PMPCB	-0.825988	0.00323295
COPG1.1	-0.772911	0.00875456		RAB18	-0.826428	0.00320219
GOT2	-0.774065	0.00859087		MICOS13	-0.82815	0.0030838
NAA16	-0.774769	0.00849215		MINPP1	-0.828506	0.0030597
PEX7	-0.774954	0.00846634		ALDH2	-0.830512	0.00292652
VPS41	-0.775288	0.00841989		MMGT1	-0.830573	0.0029226
WDR48	-0.77594	0.00832969		UQCRB	-0.831303	0.00287522
RPS6KA3	-0.777114	0.00816898		GSTP1	-0.832744	0.00278333
ALDOC	-0.778976	0.00791865		PSMB3	-0.837461	0.00249738
STRN3	-0.780472	0.00772143		TIMM13	-0.839134	0.00240124
RPAP1	-0.781184	0.00762877		FAHD2A	-0.842928	0.00219317
OGDH	-0.781319	0.0076113		GFER	-0.84634	0.0020175
FAM20B	-0.781856	0.00754217		UBAP2L	-0.846351	0.0020169
RDH10	-0.7833	0.00735822		NSF	-0.84641	0.00201398
PDXDC1	-0.783386	0.00734743		SDHC	-0.847543	0.00195801
NECAP1	-0.783514	0.0073313		TRAP1	-0.847768	0.00194706
CUL5	-0.78422	0.00724281		TUFM	-0.848176	0.00192727
YTHDC2	-0.784848	0.00716461		MTG1	-0.849716	0.00185385
GOLGA2	-0.785679	0.00706219		MRPL41	-0.850229	0.00182987
DDX21	-0.785763	0.00705189		CRYZ.1	-0.851464	0.00177303
FLII	-0.789229	0.00663638		SLIRP	-0.857535	0.00151206
CLU	-0.789272	0.00663131		ENTPD5	-0.859788	0.0014227
CTNNA1	-0.790275	0.0065145		BRCC3	-0.862264	0.00132896
C4A	-0.791136	0.0064153		GLRX2	-0.863026	0.00130108
MPP1	-0.793809	0.0061143		RFC1	-0.863363	0.00128887
A2M	-0.794336	0.00605624		SDHD	-0.864248	0.0012572
XPO1	-0.79507	0.00597587		GPD1	-0.865283	0.00122086
HP	-0.79541	0.00593891		RGN	-0.865792	0.00120331
DRG2	-0.795484	0.00593092		DCTN5	-0.867116	0.00115846
IQGAP2	-0.796273	0.00584594		NRBF2	-0.870111	0.00106151
API5	-0.796923	0.00577653		LIN7C	-0.873753	0.000951701
VPS11	-0.798986	0.00556016		MSI2	-0.882005	0.0007338
NUDT9	-0.799147	0.00554355		GLOD4	-0.885373	0.000656305
THOC2	-0.800213	0.00543428		HDAC6	-0.886973	0.000621653
LETM1	-0.802214	0.00523333		C6orf203	-0.887963	0.000600911
PAFAH2	-0.803346	0.00512207		CYCS	-0.888609	0.000587632
SF3B1	-0.804035	0.00505512		ATP5F1A	-0.890241	0.000555086
PPP5C	-0.804631	0.00499774		COX11	-0.893867	0.000487501
ALDOA	-0.807007	0.00477371		SEC22B	-0.894996	0.000467736
DMGDH	-0.810681	0.00444141		RAB9A	-0.897509	0.000425881
SET.1	-0.810798	0.0044311		GRPEL1	-0.901401	0.000366557
CSNK2A1	-0.811302	0.00438697		CDC34	-0.904508	0.000323737
GPN1	-0.811306	0.00438661		ATXN2	-0.918213	0.000177192
DHX15	-0.814077	0.00414935		LDHA	-0.936604	6.54327e-05
MVK	-0.814258	0.0041341		HSPA9	-0.942075	4.59109e-05
EXOC4	-0.82185	0.00353286		RWDD4	-0.943234	4.24074e-05
COPB2	-0.8251	0.00329575		GAPDH	-0.948292	2.93764e-05
B4GALT1	-0.825145	0.00329254		HEBP1	-0.952416	2.11741e-05
SERPINA1	-0.826321	0.00320967
USO1	-0.826663	0.00318588
OPLAH	-0.827173	0.00315056
LONP1	-0.827214	0.00314774
ENPP3	-0.828421	0.00306545
A2M.3	-0.831699	0.00284975
SERPINA7	-0.832933	0.00277145
TCERG1	-0.83307	0.00276287
GMPR	-0.834478	0.00267564
C2CD2	-0.835148	0.00263481
EEF1AKNMT	-0.836387	0.00256051
GSN	-0.836491	0.00255438
CYP2C19.2	-0.83651	0.00255327
A2M.1	-0.836963	0.0025265
SORBS1	-0.837165	0.00251468
ACADSB	-0.838984	0.00240975
C1RL	-0.839426	0.00238475
PDCD6IP	-0.846177	0.00202564
USP32	-0.848123	0.0019298
FUK	-0.848453	0.00191392
FGG	-0.84862	0.0019059
PRPF6	-0.848712	0.00190147
EEA1	-0.848976	0.00188887
VPS18	-0.850103	0.00183576
COPB1	-0.850402	0.00182181
ZC3HAV1	-0.850997	0.00179439
CUL4A	-0.852325	0.00173416
C12orf10	-0.854978	0.00161828
CSDE1	-0.85897	0.00145467
AP2A1	-0.859257	0.00144339
RO60	-0.860123	0.00140975
F11R	-0.864892	0.00123449
CFB	-0.864991	0.00123104
COG3	-0.86523	0.00122273
APOD	-0.868989	0.0010971
ACO1	-0.86972	0.00107379
AZGP1	-0.873582	0.000956657
SCYL2	-0.876836	0.00086543
DOCK1	-0.878453	0.000822541
ELAC2	-0.881119	0.000755238
FGB	-0.881436	0.000747523
COPG2	-0.886959	0.000621959
F9	-0.890814	0.000543962
SYNPO	-0.895554	0.000458185
LACTB	-0.896929	0.000435289
C4orf33	-0.897425	0.000427224
MRPS5	-0.901648	0.000363009
AGT	-0.918563	0.000174249
FETUB	-0.919087	0.000169919
CP	-0.935153	7.15053e-05
LIMA1	-0.935231	7.11666e-05
CFH	-0.951797	2.22806e-05
DOCK8	-0.962507	8.26215e-06
CFHR4	-0.969257	3.76554e-06
